# Microbial activity transitions underlie community stability following persistent warming

**DOI:** 10.64898/2026.11.26.768007

**Authors:** Xipeng Liu, A. Fina Bintarti, Margaux Buron, Milena Gonzalo, Ashley Shade

**Affiliations:** Université Lyon 1, CNRS, INRAE, LEM, UMR 5557, Villeurbanne, France

## Abstract

Microbial responses to environmental disturbances are often assessed through community composition or bulk biomass, but whether physiological state changes provide complementary and indicative information about community stability remains unclear. By tracking cell abundance, redox activity, 16S rRNA:rRNA gene ratios, soil respiration, and stability across six soil communities spanning three ecosystem types and two seasonal histories under persistent warming, we found that cell abundance and physiological activity exhibited asynchronous dynamics across biological levels. Early physiological activity transitions, compared to abundance changes, exhibit greater interpretability based on their pre-perturbation state. Crucially, early activity transitions predicted subsequent stability at population and community levels, whereas abundance-based metrics lacked comparable predictive power. Our findings establish physiological activity transitions as an early, essential dimension connecting environmental history to microbial community trajectories, offering a predictive framework for forecasting microbiome stability under global change.
