## Supplementary_Tables_1-2 for "Microbial activity transitions underlie community stability following persistent warming"

### Sheet: Table1-Soil properties
	Soil site 1	Soil site 2	Soil site 3
Site ID	St Andre	Miribel 8	Miribel 7
Coordinates	45.378333 5.2752778	45.800278 5.000833	45.802222 5.001667
Site type	Agriculture	Grassland	Forest
Sampling date	C*: 27 Jan 2025	C: 21 Feb 2025	C: 21 Feb 2025
	W*: 29 Aug 2025	W: 16 June 2025	W: 16 June 2025
Soil origin temperature (℃)	C: 7.0	C: 4.0	C: 6.0
	W: 19.2	W: 20.5	W: 20.5
Texture	Loam sandy	Sandy loam	Clay loam
Moisture (%)	C: 18.0	C: 11.2	C: 26.0
	W: 14.0	W: 4.9	W: 19.2
pH	7.29	8.05	7.8
Organic matter (g/Kg)	15.6	8.6	39
Carbon:Nitrogen	8.66667	7.16667	11.1429
Total phosphorus (g/Kg)	3.63	2.533	2.675
*C and W indicate cold and warm seasons, repsectively.

### Sheet: Table2-PLS-SEM
Model	Construct	Model Reliability*				Measurement	Explanation
		α	rhoA	rhoC	AVE
Model 1: Overall community stability	Initial_activity	1	1	1	1	"median_fluorescence"	Community median redox activity
	Initial_abundance	1	1	1	1	"density_rsg"	Community active-cell abundance
	Transition_activity	0.96	0.998	0.984	0.953	"Activated_count", "Activated_count_pct", "Activated_abun"	Count, proportion, and initial cell abundance of OTUs that activity increased after 3 days
	Transition_abundance	0.959	0.979	0.973	0.924	"Increased_count", "Increased_count_pct", "Increased_abun"	Count, proportion, and initial cell abundance of OTUs that abundance increased after 3 days
	Overall_community_stability	0.736	0.81	0.835	0.566	"syb_stability", "rsg_stability", "redox_stability", "com_stability"	Stability of total-cell abundance, active-cell abundance, redox activity, and composition over 27 days
Model 2: Later stability of community composition	Initial_activity	1	1	1	1	"median_fluorescence"	Community median redox activity
	Initial_abundance	1	1	1	1	"density_rsg"	Community active-cell abundance
	Resistance_activity	1	1	1	1	"redox_resistance_Day3"	Resistance of redox activity at Day 3
	Resistance_abundance	1	1	1	1	"rsg_resistance_Day3"	Resistance of active-cell abundance at Day 3
	Stability_later	1	1	1	1	"com_stability_3_27" OR "com_stability"	Stability of composition between Day 3-27 OR Day 0-27
Model 3: Later stability of community active-cell abundance	Initial_activity	1	1	1	1	"median_fluorescence"	Community median redox activity
	Initial_abundance	1	1	1	1	"density_rsg"	Community active-cell abundance
	Resistance_activity	1	1	1	1	"redox_resistance_Day3"	Resistance of redox activity at Day 3
	Resistance_abundance	1	1	1	1	"rsg_resistance_Day3"	Resistance of active-cell abundance at Day 3
	Stability_later	1	1	1	1	"rsg_stability_3_27" OR "rsg_stability"	Stability of active-cell abundance between Day 3-27 OR Day 0-27
Model 4: Later stability of community activity	Initial_activity	1	1	1	1	"median_fluorescence"	Community median redox activity
	Initial_abundance	1	1	1	1	"density_rsg"	Community active-cell abundance
	Resistance_activity	1	1	1	1	"redox_resistance_Day3"	Resistance of redox activity at Day 3
	Resistance_abundance	1	1	1	1	"rsg_resistance_Day3"	Resistance of active-cell abundance at Day 3
	Stability_later	1	1	1	1	"redox_stability_3_27" OR "redox_stability"	Stability of redox activity between Day 3-27 OR Day 0-27
Model 5: Later stability of population abundance	Initial_activity	1	1	1	1	"DNA_Day0"	Population absolute cell abundance
	Initial_abundance	1	1	1	1	"Ratio_Day0"	Population ribosomal activity
	Resistance_activity	1	1	1	1	"Ratio_resistance_Day3"	Resistance of ribosomal activity
	Resistance_abundance	1	1	1	1	"DNA_resistance_Day3"	Resistance of absolute cell abundance
	Stability_later	1	1	1	1	"DNA_stability_3_27" OR "DNA_stability"	Stability of absolute cell abundance between Day 3-27 OR Day 0-27
Model 6: Later stability of population activity	Initial_activity	1	1	1	1	"DNA_Day0"	Population absolute cell abundance
	Initial_abundance	1	1	1	1	"Ratio_Day0"	Population ribosomal activity
	Resistance_activity	1	1	1	1	"Ratio_resistance_Day3"	Resistance of ribosomal activity
	Resistance_abundance	1	1	1	1	"DNA_resistance_Day3"	Resistance of absolute cell abundance
	Stability_later	1	1	1	1	"Ratio_stability_3_27" OR "Ratio_stability"	Stability of ribosomal activity between Day 3-27 OR Day 0-27
	*Alpha, rhoA, and rhoC should exceed 0.7 while AVE should exceed 0.5
